# Loss of *Prm1* leads to defective chromatin protamination, impaired PRM2 processing, reduced sperm motility and subfertility in male mice

**DOI:** 10.1101/2021.10.29.466452

**Authors:** Gina Esther Merges, Julia Meier, Simon Schneider, Alexander Kruse, Andreas Christian Fröbius, Klaus Steger, Lena Arévalo, Hubert Schorle

## Abstract

One of the key events during spermiogenesis is the hypercondensation of chromatin by substitution of the majority of histones by protamines. In humans and mice, protamine 1 (*PRM1/Prm1*) and protamine 2 (*PRM2/Prm2*), are expressed in a species-specific ratio. Using CRISPR-Cas9-mediated gene editing we generated *Prm1*-deficient mice and demonstrate, that *Prm1+/-* mice are subfertile while *Prm1-/-* are infertile. *Prm1*-deficiency was associated with higher levels of 8-OHdG, an indicator for reactive oxygen mediated DNA-damage. While *Prm1+/-* males displayed moderate increased levels of 8-OHdG virtually all sperm of *Prm1-/-* males displayed ROS mediated DNA damage. Consequently, DNA integrity was slightly hampered in *Prm1+/-*, while DNA was completely fragmented in *Prm1-/-* animals. Interestingly CMA3 staining which indicates protamine-free DNA revealed, that *Prm1+/-* sperm displayed high levels (93%), compared to *Prm2+/-* (29%) and WT (2%) sperm. This is not due to increased histone retention as demonstrated by mass spectrometry (MassSpec) of nuclear proteins in *Prm1+/-* sperm. Further analysis of the MassSpec data from sperm nuclear proteome revealed, that only one protein (RPL31) is significantly higher abundant in *Prm1+/-* compared to WT sperm. Comparison of the proteome from *Prm1-/-* and *Prm2-/-* to WT suggested, that there are a small number of proteins which differ in abundance. However, their function was not linked mechanistically to primary defects seen in *Prm1-/-* mice and rather represent a general stress response. Interestingly, using acid urea gels we found that sperm from *Prm1+/-* and *Prm1-/-* mice contain a high level of unprocessed, full-length PRM2. *Prm2* is transcribed as a precursor protein which, upon binding to DNA is successively processed. Further, the overall ratio of PRM1:PRM2 is skewed from 1:2 in WT to 1:5 in *Prm1+/-* animals. Our results reveal that *Prm1* is required for proper processing of PRM2 to produce the mature PRM2 which, together with *Prm1* is able to hypercondense DNA. Hence, the species specific PRM1:PRM2 ratio has to be precisely controlled in order to retain full fertility.
