## Supplementary Material 1 for "Loss of *Prm1* leads to defective chromatin protamination, impaired PRM2 processing, reduced sperm motility and subfertility in male mice"

### Sheet: info
Deseq2 output columns
ID	ID given by transcript assembler (Stringtie)
baseMean	mean of counts across all samples
log2FoldChange	log2 of fold change between groups	(see info above table for direction of comparison)
lfcSE	log2foldchange standard error
stat	Wald test (LFC divided by its standard error)
pvalue	Wald test p-value
padj	adjusted p-value
chromosome	chromosome gene is located on
ens_gene	Ensembl gene ID
ext_gene	gene symbol (external gene name)

### Sheet: Lists
	Het vs. WT: Prm1-heterozygous compared to Wildtype (LFC > 0.5, padj < 0.05)		KO vs. WT: Prm1-KO compared to Wildtype (LFC > 0.5, padj < 0.05)
	up	down	up	down
count:	28	39	99	11
	March11	Tpst1	Wdr17	Map2k3
	Erich3	Maf1	Il4i1	Cog6
	Lrp8	4933405L10Rik	Gm20557	Dmpk
	Ypel3	Fastkd3	Gm16853	Ccdc107
	Atp6ap1	Jagn1	Tex22	Podxl2
	Tada2b	Ngrn	Naga	Rhoq
	BC048671	4930440C22Rik	1700100L14Rik	Llgl1
	Pth1r	Zc2hc1a	Clec4e	Ercc3
	AY702102	Piga	Mrps6	Hook2
	Odc1	Inpp5e	Gpr160	Ccdc42
	Hk1	Zbtb42	Gm45404	Mgat4b
	Lrrc25	Ccdc107	Timm17b
	Scmh1	Fgd2	Sdhd
	Isoc2b	Tbc1d9	Mmp13
	Ppp2r3d	Gnal	Zdhhc1
	Chrna9	Zfp54	Acd
	Ttll9	Dnmt3l	Sav1
	Fbxl2	Urm1	1700054M17Rik
	Ergic2	Scp2	Cacfd1
	Tesc	Ppp1r35	Pramef8
	Tmem208	Ptprg	AA467197
	4930448A20Rik	Mob1a	Golga5
	Ass1	AU015836	Ybx2
	Zfp386	Capn10	A430005L14Rik
	Carm1	Syne3	Lsm4
	BC030499	Mrps2	Erich3
	Arl6	Ifitm5	Rnf38
	Aunip	Kif4	1700123O12Rik
		Gga2	Slc30a9
		Nde1	Lancl2
		Zfp148	Spata6
		Fam53c	Cdca7
		Nucb1	Gm15834
		Nsun6	Pogz
		Dynll1	Smpd4
		Ercc3	Gm14010
		Tmco4	Mrpl30
		Ccdc42	Mprip
		Srsf9	Slc44a2
			Ifit1
			H2afz
			Zfp386
			Sesn1
			Fam206a
			Igflr1
			Prpf40b
			Acpt
			Zc2hc1b
			4933404K08Rik
			Rsad2
			Cldn34b1
			Uso1
			Trim33
			Il1b
			Ccl5
			Chrna9
			Trappc6a
			AC125190.6
			Ankrd16
			Ppp1cb
			Pqlc1
			Cxcl10
			Igfbp2
			Ergic2
			Myo1d
			Ppp1r36
			Pik3r4
			Ccdc74a
			Med28
			Yars2
			Eps15l1
			Atp6ap1
			Hmga1
			Spag16
			Zbtb17
			Iffo1
			Lsm8
			Abcb8
			Saa3
			Acod1
			Carm1
			Cutc
			Zfp511
			Stag3
			Cyb5a
			Aunip
			Ube2j2
			Gm4907
			Arl6
			Rpl15
			Nqo2
			Hat1
			Snapin
			Tmem107
			Cops4
			Pdzk1ip1
			Crls1
			Tbp
			March11

### Sheet: KO vs. WT
Fold change of expression in KO compared to WT (LFC cutoff > 0.5, Padj cutoff < 0.05)
ID	baseMean	log2FoldChange	lfcSE	stat	pvalue	padj	chromosome	ens_gene	ext_gene
MSTRG.3713	90.2893	-4.32648	0.361302	-8.88405	6.44715e-19	7.69189e-16	11	ENSMUSG00000018932	Map2k3
MSTRG.13768	283.902	-3.42824	0.318914	-9.38873	6.07283e-21	9.05662e-18	3	ENSMUSG00000027742	Cog6
MSTRG.20176	27.4235	-2.47371	0.358936	-5.59154	2.25062e-08	1.05992e-05	7	ENSMUSG00000030409	Dmpk
MSTRG.15223	28.9786	-2.4707	0.385184	-5.37798	7.53247e-08	3.13491e-05	4	ENSMUSG00000028461	Ccdc107
MSTRG.19349	36.6106	-2.02264	0.323521	-4.91852	8.72005e-07	0.000305988	6	ENSMUSG00000033152	Podxl2
MSTRG.10284	253.587	-1.75789	0.32809	-4.14731	3.36408e-05	0.00753419	17	ENSMUSG00000024143	Rhoq
MSTRG.3700	20.1156	-1.73416	0.403703	-3.6318	0.000281451	0.0466374	11	ENSMUSG00000020536	Llgl1
MSTRG.10475	118.92	-1.72317	0.405029	-4.46267	8.09463e-06	0.00222864	18	ENSMUSG00000024382	Ercc3
MSTRG.22885	196.198	-1.58113	0.40843	-3.61216	0.000303657	0.0494022	8	ENSMUSG00000052566	Hook2
MSTRG.3803	147.288	-1.46906	0.39707	-4.14704	3.36799e-05	0.00753419	11	ENSMUSG00000045915	Ccdc42
MSTRG.3505	81.7296	-1.26685	0.384709	-4.02212	5.7677e-05	0.0120022	11	ENSMUSG00000036620	Mgat4b
MSTRG.22517	12.4825	0.975271	0.358452	3.62151	0.00029289	0.0480878	8	ENSMUSG00000039375	Wdr17
MSTRG.20675	386.443	1.22404	0.379859	4.41709	1.00039e-05	0.00267209	7	ENSMUSG00000074141	Il4i1
MSTRG.13724	7.68345	1.30391	0.385814	3.65625	0.000255932	0.0428456	3	ENSMUSG00000102679	Gm20557
MSTRG.23696	9.62092	1.30721	0.384724	3.80878	0.000139653	0.0257652	9	ENSMUSG00000097665	Gm16853
MSTRG.5927	251.838	1.37059	0.389834	4.34968	1.36337e-05	0.00353608	12	ENSMUSG00000012211	Tex22
MSTRG.8422	6.91741	1.40906	0.392311	3.69695	0.000218205	0.0371905	15	ENSMUSG00000022453	Naga
MSTRG.6689	112.727	1.4559	0.39925	3.87056	0.000108583	0.0211218	13	ENSMUSG00000101051	1700100L14Rik
MSTRG.19665	8.81048	1.45643	0.393249	3.89188	9.94713e-05	0.0197793	6	ENSMUSG00000030142	Clec4e
MSTRG.9332	229.982	1.47316	0.220215	4.59112	4.4088e-06	0.00138421	16	ENSMUSG00000039680	Mrps6
MSTRG.13583	191.649	1.50705	0.403789	3.74881	0.000177674	0.0314818	3	ENSMUSG00000037661	Gpr160
MSTRG.21484	7.09683	1.50863	0.396936	3.80534	0.000141608	0.0258594	7	ENSMUSG00000110207	Gm45404
MSTRG.25118	69.5351	1.51077	0.403602	3.71955	0.000199579	0.0343429	X	ENSMUSG00000031158	Timm17b
MSTRG.24027	23.7065	1.56987	0.402085	3.78966	0.000150855	0.0272696	9	ENSMUSG00000000171	Sdhd
MSTRG.23573	11.5409	1.58549	0.397224	4.19188	2.76655e-05	0.00634747	9	ENSMUSG00000050578	Mmp13
MSTRG.23104	7.91646	1.60075	0.399908	3.95777	7.5652e-05	0.0153849	8	ENSMUSG00000039199	Zdhhc1
MSTRG.23114	88.4724	1.60382	0.406215	3.8779	0.000105361	0.0207203	8	ENSMUSG00000038000	Acd
MSTRG.5354	104.61	1.60627	0.402705	4.22503	2.38907e-05	0.00585681	12	ENSMUSG00000021067	Sav1
MSTRG.12648	7.81731	1.60768	0.400153	3.95939	7.5143e-05	0.0153849	2	ENSMUSG00000085889	1700054M17Rik
MSTRG.11887	41.7865	1.61041	0.306125	3.85551	0.000115488	0.0220859	2	ENSMUSG00000015488	Cacfd1
MSTRG.16270	74.7858	1.61458	0.332071	3.65601	0.000256173	0.0428456	4	ENSMUSG00000046862	Pramef8
MSTRG.12752	143.533	1.63741	0.332883	3.7263	0.000194313	0.0337614	2	ENSMUSG00000033213	AA467197
MSTRG.5748	114.445	1.65984	0.291484	4.21826	2.46199e-05	0.00588234	12	ENSMUSG00000021192	Golga5
MSTRG.3870	3031.05	1.66024	0.396529	6.09542	1.09152e-09	6.30122e-07	11	ENSMUSG00000018554	Ybx2
MSTRG.16453	200.071	1.68057	0.404279	4.43128	9.36745e-06	0.00254	4	ENSMUSG00000047613	A430005L14Rik
MSTRG.22667	240.732	1.68691	0.405856	4.27862	1.88059e-05	0.00467431	8	ENSMUSG00000031848	Lsm4
MSTRG.14911	830.146	1.69648	0.250994	4.97479	6.53197e-07	0.000238564	3	ENSMUSG00000078161	Erich3
MSTRG.15246	1030.53	1.69985	0.342457	3.84425	0.000120921	0.022779	4	ENSMUSG00000035696	Rnf38
MSTRG.14978	60.1274	1.70617	0.408867	3.7304	0.000191174	0.0335417	4	ENSMUSG00000086080	1700123O12Rik
MSTRG.17276	135.168	1.72948	0.236624	5.36614	8.04409e-08	3.27175e-05	5	ENSMUSG00000029221	Slc30a9
MSTRG.19031	359.245	1.73529	0.408716	4.07225	4.65616e-05	0.00980313	6	ENSMUSG00000062190	Lancl2
MSTRG.15705	1316.14	1.73584	0.407375	3.78292	0.000155	0.0277387	4	ENSMUSG00000034401	Spata6
MSTRG.12319	9.5864	1.73886	0.403198	4.20112	2.656e-05	0.00625417	2	ENSMUSG00000055612	Cdca7
MSTRG.440	9.13939	1.76426	0.404093	4.19324	2.74993e-05	0.00634747	1	ENSMUSG00000085054	Gm15834
MSTRG.14187	54.4765	1.78642	0.288056	4.65629	3.2196e-06	0.00103684	3	ENSMUSG00000038902	Pogz
MSTRG.8874	125.357	1.7981	0.394444	3.81958	0.000133681	0.0249203	16	ENSMUSG00000005899	Smpd4
MSTRG.12815	10.844	1.80526	0.404217	4.34178	1.41333e-05	0.00361328	2	ENSMUSG00000079053	Gm14010
MSTRG.273	152.117	1.81599	0.346972	4.12893	3.64448e-05	0.00795386	1	ENSMUSG00000026087	Mrpl30
MSTRG.3672	1479.17	1.81908	0.275732	5.02126	5.13347e-07	0.000191393	11	ENSMUSG00000005417	Mprip
MSTRG.23693	69.4474	1.83424	0.330229	4.32355	1.53537e-05	0.00387	9	ENSMUSG00000057193	Slc44a2
MSTRG.11260	22.983	1.85077	0.404612	3.85441	0.000116008	0.0220859	19	ENSMUSG00000034459	Ifit1
MSTRG.14772	31.8109	1.85577	0.403299	3.91178	9.16185e-05	0.0184225	3	ENSMUSG00000037894	H2afz
MSTRG.5942	48.0946	1.86986	0.407812	4.08625	4.38411e-05	0.00934023	12	ENSMUSG00000042063	Zfp386
MSTRG.2123	48.9355	1.8756	0.316989	4.56707	4.9458e-06	0.00145098	10	ENSMUSG00000038332	Sesn1
MSTRG.15365	65.9842	1.9068	0.284643	5.12612	2.9578e-07	0.000112623	4	ENSMUSG00000038827	Fam206a
MSTRG.20446	101.955	1.91062	0.381204	4.13747	3.51158e-05	0.00775842	7	ENSMUSG00000036826	Igflr1
MSTRG.8598	173.558	1.92258	0.250822	5.85829	4.67669e-09	2.32483e-06	15	ENSMUSG00000023007	Prpf40b
MSTRG.20652	11.7745	1.93392	0.406517	4.49869	6.8375e-06	0.00194228	7	ENSMUSG00000012777	Acpt
MSTRG.1879	25.6273	1.94391	0.376916	4.115	3.87176e-05	0.00834808	10	ENSMUSG00000019815	Zc2hc1b
MSTRG.6181	10.6567	1.98248	0.407588	4.47276	7.72148e-06	0.00215912	13	ENSMUSG00000085122	4933404K08Rik
MSTRG.5058	35.7018	2.01345	0.408956	4.5628	5.04771e-06	0.001457	12	ENSMUSG00000020641	Rsad2
MSTRG.26002	11.3712	2.05535	0.408231	4.57179	4.83582e-06	0.00145098	X	ENSMUSG00000072100	Cldn34b1
MSTRG.17463	57.4793	2.08025	0.301101	5.42159	5.90706e-08	2.51697e-05	5	ENSMUSG00000029407	Uso1
MSTRG.14396	119.834	2.08249	0.300791	5.49613	3.88221e-08	1.7369e-05	3	ENSMUSG00000033014	Trim33
MSTRG.12840	64.6069	2.09147	0.408738	4.78791	1.6853e-06	0.000569059	2	ENSMUSG00000027398	Il1b
MSTRG.4160	51.2681	2.10109	0.386171	4.56791	4.92602e-06	0.00145098	11	ENSMUSG00000035042	Ccl5
MSTRG.17241	12.2463	2.10176	0.408475	4.6547	3.24446e-06	0.00103684	5	ENSMUSG00000029205	Chrna9
MSTRG.20199	94.0081	2.10593	0.364766	4.76661	1.8735e-06	0.000620891	7	ENSMUSG00000002043	Trappc6a
MSTRG.5969	14.4513	2.14525	0.408485	4.79666	1.61332e-06	0.000555232	13	ENSMUSG00000113784	AC125190.6
MSTRG.11678	22.6459	2.14745	0.40022	4.41271	1.02086e-05	0.00268667	2	ENSMUSG00000047909	Ankrd16
MSTRG.16902	97.3972	2.16994	0.291926	5.91774	3.26387e-09	1.66886e-06	5	ENSMUSG00000014956	Ppp1cb
MSTRG.10838	167.709	2.21661	0.258962	6.80076	1.04072e-11	7.16333e-09	18	ENSMUSG00000034006	Pqlc1
MSTRG.17472	23.8425	2.22538	0.401287	4.57918	4.66792e-06	0.0014403	5	ENSMUSG00000034855	Cxcl10
MSTRG.605	15.604	2.24307	0.408895	4.92399	8.47967e-07	0.000303504	1	ENSMUSG00000039323	Igfbp2
MSTRG.19930	922.428	2.24824	0.216434	8.24455	1.65785e-16	1.64827e-13	6	ENSMUSG00000030304	Ergic2
MSTRG.4111	17.4446	2.28047	0.407647	4.21796	2.46522e-05	0.00588234	11	ENSMUSG00000035441	Myo1d
MSTRG.5428	400.139	2.32064	0.243415	7.66134	1.84003e-14	1.56806e-11	12	ENSMUSG00000052221	Ppp1r36
MSTRG.24693	72.529	2.35772	0.36034	5.45059	5.02037e-08	2.19133e-05	9	ENSMUSG00000032571	Pik3r4
MSTRG.8875	142.352	2.39011	0.360737	5.60838	2.04232e-08	9.87819e-06	16	ENSMUSG00000041617	Ccdc74a
MSTRG.17077	741.295	2.39546	0.409026	6.54428	5.97819e-11	3.82092e-08	5	ENSMUSG00000015804	Med28
MSTRG.8837	43.1983	2.42261	0.354219	5.58588	2.32526e-08	1.06699e-05	16	ENSMUSG00000022792	Yars2
MSTRG.22724	28.8078	2.42614	0.371047	5.24563	1.55746e-07	6.19386e-05	8	ENSMUSG00000006276	Eps15l1
MSTRG.25536	38.2118	2.44783	0.408073	5.16742	2.37344e-07	9.23371e-05	X	ENSMUSG00000019087	Atp6ap1
MSTRG.9682	81.061	2.53243	0.284075	7.22846	4.88505e-13	3.80099e-10	17	ENSMUSG00000046711	Hmga1
MSTRG.571	388.393	2.58896	0.229294	9.25824	2.07835e-20	2.86109e-17	1	ENSMUSG00000053153	Spag16
MSTRG.16240	50.0957	2.59964	0.331835	6.36031	2.0135e-10	1.20112e-07	4	ENSMUSG00000006215	Zbtb17
MSTRG.19705	96.2176	2.64723	0.314012	6.98036	2.94429e-12	2.10764e-09	6	ENSMUSG00000038271	Iffo1
MSTRG.18653	123.307	2.66233	0.2761	7.93881	2.04136e-15	1.82661e-12	6	ENSMUSG00000044155	Lsm8
MSTRG.16761	54.0595	2.68708	0.337879	6.50914	7.55839e-11	4.66431e-08	5	ENSMUSG00000028973	Abcb8
MSTRG.20779	44.0923	2.78885	0.40844	6.02755	1.66459e-09	9.30924e-07	7	ENSMUSG00000040026	Saa3
MSTRG.7869	39.6957	2.86039	0.407723	5.98836	2.11965e-09	1.11568e-06	14	ENSMUSG00000022126	Acod1
MSTRG.23703	39.7533	2.88088	0.349702	6.55538	5.55008e-11	3.67867e-08	9	ENSMUSG00000032185	Carm1
MSTRG.11339	142.71	2.98292	0.360422	7.19005	6.47681e-13	4.82954e-10	19	ENSMUSG00000025193	Cutc
MSTRG.21918	81.7203	3.06027	0.339353	7.55574	4.1649e-14	3.38796e-11	7	ENSMUSG00000025470	Zfp511
MSTRG.18306	1102.99	3.1814	0.291335	9.45437	3.24965e-21	5.28688e-18	5	ENSMUSG00000036928	Stag3
MSTRG.10862	73.4715	3.2335	0.316116	8.36577	5.97261e-17	6.68036e-14	18	ENSMUSG00000024646	Cyb5a
MSTRG.16123	28.743	3.24907	0.399108	5.99246	2.06689e-09	1.11568e-06	4	ENSMUSG00000078521	Aunip
MSTRG.16506	265.347	3.63473	0.361375	8.97465	2.8425e-19	3.63353e-16	4	ENSMUSG00000023286	Ube2j2
MSTRG.25233	62.87	3.65937	0.352051	7.9765	1.50536e-15	1.4179e-12	X	ENSMUSG00000068113	Gm4907
MSTRG.9210	75.2083	3.72058	0.35344	8.26746	1.36845e-16	1.44058e-13	16	ENSMUSG00000022722	Arl6
MSTRG.7158	228.801	3.76655	0.29196	11.1037	1.20325e-28	3.07619e-25	14	ENSMUSG00000012405	Rpl15
MSTRG.6288	139.734	3.78971	0.290293	10.907	1.06738e-27	2.38774e-24	13	ENSMUSG00000046949	Nqo2
MSTRG.12299	114.639	3.7911	0.308778	10.1164	4.67197e-24	9.28995e-21	2	ENSMUSG00000027018	Hat1
MSTRG.14137	142.18	4.13531	0.341089	9.94494	2.65342e-23	4.74855e-20	3	ENSMUSG00000001018	Snapin
MSTRG.3817	149.778	4.50296	0.308126	11.5335	8.93965e-31	2.6664e-27	11	ENSMUSG00000020895	Tmem107
MSTRG.17548	473.17	4.72588	0.215553	18.9612	3.56922e-80	6.38748e-76	5	ENSMUSG00000035297	Cops4
MSTRG.15718	302.591	4.90473	0.290018	14.1043	3.57119e-45	1.59775e-41	4	ENSMUSG00000028716	Pdzk1ip1
MSTRG.12901	399.502	5.16519	0.245486	17.6506	1.00697e-69	9.01035e-66	2	ENSMUSG00000027357	Crls1
MSTRG.9497	259.317	5.32395	0.293605	13.8544	1.19657e-43	4.28277e-40	17	ENSMUSG00000014767	Tbp
MSTRG.8020	1654.81	5.65759	0.340726	15.1994	3.57038e-52	2.12985e-48	15	ENSMUSG00000022269	2011-03-01

### Sheet: Het vs. WT
Fold change of expression in Het compared to WT (LFC cutoff > 0.5, Padj cutoff < 0.05)
ID	baseMean	log2FoldChange	lfcSE	stat	pvalue	padj	chromosome	ens_gene	ext_gene
MSTRG.18125	186.145	-4.42167	0.369385	-10.3976	2.54199e-25	4.75226e-21	5	ENSMUSG00000034118	Tpst1
MSTRG.8268	131.304	-4.11483	0.353672	-9.98181	1.83088e-23	1.71142e-19	15	ENSMUSG00000022553	Maf1
MSTRG.23117	97.2355	-3.84206	0.348179	-9.36602	7.53161e-21	4.69345e-17	8	ENSMUSG00000013158	4933405L10Rik
MSTRG.6670	53.7189	-3.77376	0.383112	-7.9047	2.68574e-15	7.17285e-12	13	ENSMUSG00000021532	Fastkd3
MSTRG.19524	128.465	-3.43615	0.328105	-9.00677	2.12213e-19	9.9183e-16	6	ENSMUSG00000051256	Jagn1
MSTRG.21067	56.8107	-3.26911	0.355652	-7.69036	1.46718e-14	3.42863e-11	7	ENSMUSG00000047084	Ngrn
MSTRG.871	27.1585	-3.03792	0.436989	-5.14549	2.66825e-07	0.000166276	1	ENSMUSG00000100518	4930440C22Rik
MSTRG.13487	43.4905	-3.00836	0.414268	-6.19583	5.798e-10	6.7746e-07	3	ENSMUSG00000043542	Zc2hc1a
MSTRG.26059	90.6419	-2.98003	0.357355	-7.1201	1.07845e-12	1.83287e-09	X	ENSMUSG00000031381	Piga
MSTRG.11868	90.2193	-2.92234	0.433451	-6.23663	4.47107e-10	5.57244e-07	2	ENSMUSG00000026925	Inpp5e
MSTRG.5913	90.9024	-2.86748	0.400998	-6.24549	4.22468e-10	5.57244e-07	12	ENSMUSG00000037638	Zbtb42
MSTRG.15223	31.4533	-2.80289	0.402193	-5.79789	6.71562e-09	5.9785e-06	4	ENSMUSG00000028461	Ccdc107
MSTRG.9727	45.7857	-2.77098	0.365795	-6.3155	2.69295e-10	3.87268e-07	17	ENSMUSG00000024013	Fgd2
MSTRG.22814	51.7699	-2.5748	0.34432	-6.17501	6.6161e-10	7.27577e-07	8	ENSMUSG00000031709	Tbc1d9
MSTRG.10759	34.2267	-2.52241	0.384951	-5.4319	5.57577e-08	3.8607e-05	18	ENSMUSG00000024524	Gnal
MSTRG.9514	36.5996	-2.51267	0.426773	-5.09495	3.4883e-07	0.000203793	17	ENSMUSG00000023882	Zfp54
MSTRG.2475	36.2957	-2.4999	0.379775	-5.44612	5.14802e-08	3.70163e-05	10	ENSMUSG00000000730	Dnmt3l
MSTRG.11935	101.712	-2.41942	0.34331	-5.82437	5.73278e-09	5.35872e-06	2	ENSMUSG00000069020	Urm1
MSTRG.15652	53.7356	-2.41782	0.337402	-5.85789	4.68776e-09	4.61251e-06	4	ENSMUSG00000028603	Scp2
MSTRG.18285	16.5732	-2.39747	0.444372	-5.11595	3.12162e-07	0.000188254	5	ENSMUSG00000029725	Ppp1r35
MSTRG.7141	41.9931	-2.35875	0.376919	-5.16552	2.39777e-07	0.000154573	14	ENSMUSG00000021745	Ptprg
MSTRG.19218	47.2303	-2.28457	0.398923	-4.79271	1.64541e-06	0.000788742	6	ENSMUSG00000043131	Mob1a
MSTRG.25623	42.2948	-2.20561	0.394875	-4.6266	3.71717e-06	0.00165458	X	ENSMUSG00000081044	AU015836
MSTRG.845	127.497	-2.20469	0.297258	-5.92867	3.05405e-09	3.17197e-06	1	ENSMUSG00000026270	Capn10
MSTRG.5790	23.6417	-2.1983	0.388345	-4.58211	4.60309e-06	0.00195579	12	ENSMUSG00000054150	Syne3
MSTRG.11906	68.4179	-2.19823	0.366681	-4.90485	9.34985e-07	0.000499416	2	ENSMUSG00000035772	Mrps2
MSTRG.21937	12.2057	-2.16934	0.443056	-4.74124	2.1241e-06	0.000992754	7	ENSMUSG00000025489	Ifitm5
MSTRG.25664	10.5581	-2.09651	0.442457	-4.58753	4.48523e-06	0.00195003	X	ENSMUSG00000034311	Kif4
MSTRG.21603	30.5148	-1.96479	0.372313	-4.18563	2.8438e-05	0.00966633	7	ENSMUSG00000030872	Gga2
MSTRG.8821	37.2069	-1.92712	0.420266	-3.80283	0.000143053	0.0405209	16	ENSMUSG00000022678	Nde1
MSTRG.9035	81.0515	-1.92068	0.29682	-4.98102	6.32496e-07	0.000358318	16	ENSMUSG00000022811	Zfp148
MSTRG.10509	335.628	-1.87142	0.444584	-4.01356	5.98094e-05	0.0180345	18	ENSMUSG00000034300	Fam53c
MSTRG.20736	48.1205	-1.8703	0.326096	-4.41812	9.95625e-06	0.00401912	7	ENSMUSG00000030824	Nucb1
MSTRG.11721	41.8622	-1.83929	0.329326	-4.28234	1.84934e-05	0.00652329	2	ENSMUSG00000026707	Nsun6
MSTRG.17829	1990.2	-1.7979	0.316888	-4.33404	1.46395e-05	0.00558541	5	ENSMUSG00000009013	Dynll1
MSTRG.10475	133.315	-1.78791	0.444382	-3.86118	0.000112842	0.0329622	18	ENSMUSG00000024382	Ercc3
MSTRG.16208	8.62117	-1.67806	0.432716	-4.11177	3.9264e-05	0.0128106	4	ENSMUSG00000041143	Tmco4
MSTRG.3803	162.947	-1.61727	0.43947	-3.824	0.000131306	0.0377657	11	ENSMUSG00000045915	Ccdc42
MSTRG.17831	197.506	-1.44475	0.422997	-4.84622	1.25837e-06	0.000619083	5	ENSMUSG00000029538	Srsf9
MSTRG.8020	1290.32	0.849617	0.375407	4.05798	4.9498e-05	0.0154227	15	ENSMUSG00000022269	2011-03-01
MSTRG.14911	740.255	1.39633	0.226542	4.10896	3.97441e-05	0.0128106	3	ENSMUSG00000078161	Erich3
MSTRG.15643	190.146	1.40592	0.23613	3.99047	6.59413e-05	0.0195678	4	ENSMUSG00000028613	Lrp8
MSTRG.21680	233.222	1.50089	0.429072	4.30487	1.67082e-05	0.00612471	7	ENSMUSG00000042675	Ypel3
MSTRG.25536	58.8231	1.52042	0.42846	4.19939	2.67632e-05	0.00926551	X	ENSMUSG00000019087	Atp6ap1
MSTRG.16990	269.066	1.55312	0.232903	4.67347	2.96158e-06	0.00135041	5	ENSMUSG00000029196	Tada2b
MSTRG.19362	332.176	1.56714	0.429021	4.90939	9.13588e-07	0.000499416	6	ENSMUSG00000049694	BC048671
ENSMUSG00000032492	7.86631	1.62908	0.435821	3.74876	0.000177708	0.0495857	9	ENSMUSG00000032492	Pth1r
MSTRG.13337	191.872	1.66366	0.282573	4.31053	1.62863e-05	0.00608946	2	ENSMUSG00000103935	AY702102
MSTRG.5019	277.73	1.74402	0.441677	4.10122	4.10984e-05	0.0130226	12	ENSMUSG00000011179	Odc1
MSTRG.2311	3392.37	1.81619	0.436586	5.5145	3.49768e-08	2.72455e-05	10	ENSMUSG00000037012	Hk1
MSTRG.22666	10.0998	1.94523	0.442605	4.17718	2.95144e-05	0.00985305	8	ENSMUSG00000049988	Lrrc25
MSTRG.15833	349.578	2.0066	0.425268	4.03877	5.37325e-05	0.0164677	4	ENSMUSG00000000085	Scmh1
MSTRG.20016	11.241	2.01242	0.4432	4.29786	1.72454e-05	0.00620006	7	ENSMUSG00000052605	Isoc2b
MSTRG.25051	13.0173	2.04351	0.443139	4.41493	1.01042e-05	0.00401912	9	ENSMUSG00000093803	Ppp2r3d
MSTRG.17241	12.0321	2.126	0.444159	4.43152	9.3573e-06	0.00388744	5	ENSMUSG00000029205	Chrna9
MSTRG.13066	366.609	2.13663	0.419946	4.37298	1.22564e-05	0.00477361	2	ENSMUSG00000074673	Ttll9
MSTRG.24889	60.3493	2.28229	0.444394	4.88265	1.04669e-06	0.000528859	9	ENSMUSG00000032507	Fbxl2
MSTRG.19930	1076.17	2.31727	0.248519	7.4783	7.52924e-14	1.56399e-10	6	ENSMUSG00000030304	Ergic2
MSTRG.17877	18.0289	2.40412	0.444566	4.89735	9.71362e-07	0.000504434	5	ENSMUSG00000029359	Tesc
MSTRG.23097	56.6527	2.54545	0.373875	5.61644	1.94933e-08	1.58446e-05	8	ENSMUSG00000014856	Tmem208
MSTRG.21676	21.7077	2.67416	0.443259	5.20916	1.897e-07	0.000126658	7	ENSMUSG00000108382	4930448A20Rik
MSTRG.11977	30.7017	2.70088	0.443949	5.45871	4.79612e-08	3.58654e-05	2	ENSMUSG00000076441	Ass1
MSTRG.5942	59.9125	2.72335	0.401363	5.72572	1.02993e-08	8.75207e-06	12	ENSMUSG00000042063	Zfp386
MSTRG.23703	56.287	3.32721	0.358985	7.40599	1.30176e-13	2.43364e-10	9	ENSMUSG00000032185	Carm1
MSTRG.4062	118.204	3.66247	0.374192	8.26829	1.35891e-16	5.08097e-13	11	ENSMUSG00000037593	BC030499
MSTRG.9210	68.0541	3.73767	0.365142	7.99292	1.31778e-15	4.10599e-12	16	ENSMUSG00000022722	Arl6
MSTRG.16123	42.2194	3.81204	0.422339	6.36437	1.96094e-10	3.05497e-07	4	ENSMUSG00000078521	Aunip
